# Random forest model improves annotation and discovery of variants of uncertain significance in Alzheimer’s and other neurological disorders

**DOI:** 10.1101/2025.10.02.680068

**Authors:** Caroline Jonson, Mary B. Makarious, Mathew J. Koretsky, Dan Vitale, Liya Rabkina, Argentina Lario Lago, Manizhe Eslami-Amirabadi, Eliana Marisa Ramos, Priyanka Narayan, Jennifer S. Yokoyama, Andrew B. Singleton, Cornelis Blauwendraat, Mark R. Cookson, Mike A. Nalls, Hampton L. Leonard

**Affiliations:** Center for Alzheimer’s and Related Dementias, Bethesda, MD, USA 20892; DataTecnica LLC, Washington, DC, USA 20037; Laboratory of Neurogenetics, NIA, NIH, Bethesda, MD, USA 20892; Memory and Aging Center, Department of Neurology, Weill Institute for Neurosciences, University of California, San Francisco, CA, USA; Department of Radiology and Biomedical Imaging, University of California, San Francisco, CA, USA; University of Washington, School of Medicine, Memory and Brain Wellness Center at Harborview, Seattle, WA, 98104; Department of Neurology, David Geffen School of Medicine, University of California, Los Angeles, Los Angeles, CA, USA; Coalition for Aligning Science, Chevy Chase, MD, USA; Global Parkinson’s Genetics Program, Chevy Chase, MD, USA; Aligning Science Across Parkinson’s (ASAP), Chevy Chase, MD, USA

**Author notes:** denotes corresponding authorship **Materials and correspondence** Correspondence should be directed to Mike A. Nalls and Hampton L. Leonard. denotes equal contribution (Caroline Jonson, Mary B. Makarious).

## Abstract

Variants of uncertain significance (VUS) are a bottleneck for genetic discovery and complicate clinical decision-making in Alzheimer’s disease and related neurological disorders (ADRD). We developed MoVUS: Model for Variants of Unknown Significance, a random-forest approach that integrates functional predictors to classify missense VUS.

MoVUS leverages a balanced random forest model trained on dbNSFP v5.1a with high-confidence ClinVar and HGMD labels, using harmonized functional prediction rankscores. MoVUS produced confident, explainable calls, with ∼98% accuracy (AUC ∼0.998), prioritizing potentially pathogenic candidates and down-ranked likely benign variants on independent validation sets of ClinVar-only and HGMD-only variants. In our discovery analyses on ADRD-implicated variants in dbNSFP and from independent collaborator cohorts, we achieved high-confidence classifications on a majority of the unknown variants (average of 55% of discovery variants). We also had access to medical records and family trees for some variants, further validating our findings.

Across held-out and external datasets, MoVUS reports high accuracy alongside confidence scores and helps prioritize actionable candidates, and reduces bias by considering multiple scores for each variant. To facilitate use, we developed a web app for users to browse across 100+ ADRD genes. MoVUS provides transparent, reproducible triage for research follow-up by pairing consensus predictors with SHAP-based visualizations and explanations.
