## Supplemental Tables for "Random forest model improves annotation and discovery of variants of uncertain significance in Alzheimer’s and other neurological disorders"

### Sheet: TOC
Table of Contents for Tables	Description
Table S1	All Features and Annotations Included in the Final MoVUS Analysis
Table S2	Custom annotation key for labeling dbNSFP variants with Sequence Ontology (SO) terms
Table S3	Optimized Hyperparameters for the MoVUS Classifier
Table S4	Individual Feature Performance Analysis with thresholds of 0.35 and 0.65 respectively

### Sheet: TS1
Feature Type	Feature Name	Description	Included?	Summary	Scores included in model	Reason for keeping or dropping	Citation
Functional Constraint Score	Eigen-PC-raw_coding_rankscore	Eigen-PC: Principal component of Eigen scores	YES	Principal component analysis-based method that integrates multiple genomic annotations to predict the functional impact of coding variants		recommended by the authors	https://doi.org/10.1038/ng.3477
Functional Constraint Score	GERP_91_mammals_rankscore	GERP for 91 mammals	YES	Measures evolutionary constraint by identifying positions conserved across 91 mammalian species, indicating functional importance		more updated	https://doi.org/10.1371/journal.pcbi.1001025
Functional Constraint Score	CADD_raw_rankscore	CADD: Combined Annotation Dependent Depletion	YES	Combined Annotation Dependent Depletion (CADD) score that integrates >60 genomic annotations to estimate the deleteriousness of genetic variants			https://doi.org/10.1093/nar/gky1016
Functional Constraint Score	fathmm-XF_coding_rankscore	fathmm-XF: Functional analysis of genetic variants	YES	Machine learning method that predicts functional effects of coding and non-coding variants using sequence conservation and pathogenicity weights			https://doi.org/10.1093/bioinformatics/btv009
Functional Constraint Score	DANN_rankscore	DANN: Deleterious Annotation using Neural Networks	YES	Deep neural network trained on CADD features to classify variants as pathogenic or benign			https://doi.org/10.1093/bioinformatics/btu703
Deep Learning / VARITY Model	VARITY_R_LOO_rankscore	VARITY Random Forest with leave-one-out	YES	Random forest ensemble using residue-level features with leave-one-out validation for robust missense pathogenicity predictions		most conservative VARITY score	https://doi.org/10.1016/j.ajhg.2021.08.012
Deep Learning / VARITY Model	AlphaMissense_rankscore	AlphaMissense: DeepMind's protein structure model	YES	DeepMind’s protein structure–aware model predicting missense variant pathogenicity using structural and evolutionary information	Protein sequences and their evolutionary homologs		https://doi.org/10.1126/science.adg7492
Deep Learning / VARITY Model	PHACTboost_rankscore	PHACTboost: Protein structure-aware predictor	YES	Gradient boosting method that predicts clinical significance of missense variants by integrating protein structure and phylogenetic context			https://doi.org/10.1093/molbev/msae136
Deep Learning / VARITY Model	ESM1b_converted_rankscore	ESM-1b: Protein language model	YES	Transformer-based protein language model trained on large-scale sequence data to evaluate the impact of protein sequence variants			https://doi.org/10.1038/s41588-023-01465-0
Deep Learning / VARITY Model	MutFormer_rankscore	MutFormer: Transformer-based mutation predictor	YES	Transformer deep learning model that predicts mutation effects from protein sequences and their evolutionary context			https://doi.org/10.1016/j.xinn.2023.100487
Deep Learning / VARITY Model	MutScore_rankscore	MutScore: Ensemble mutation scoring	YES	Machine learning ensemble trained on known pathogenic and neutral mutations to evaluate missense variant pathogenicity			https://doi.org/10.1007/s40291-025-00784-8
Functional Prediction Tool	SIFT4G_converted_rankscore	SIFT4G: Genome-wide SIFT	YES	Genome-wide implementation of SIFT predicting whether amino acid substitutions affect protein function based on sequence homology		Next-generation, genome-wide implementation of SIFT	https://doi.org/10.1038/nprot.2015.123
Functional Prediction Tool	Polyphen2_HVAR_rankscore	PolyPhen-2 HumVar: Variant-specific predictions	YES	Polymorphism Phenotyping v2 HumVar model predicting the functional significance of amino acid substitutions using structure and evolutionary analysis		better for clinical genomics	https://doi.org/10.1038/nmeth0410-248
Functional Prediction Tool	MutationAssessor_rankscore	MutationAssessor: Functional impact of amino acid mutations	YES	Predicts functional impact of amino acid substitutions based on evolutionary conservation within protein families			https://doi.org/10.1093/nar/gkr407
Functional Prediction Tool	PROVEAN_converted_rankscore	PROVEAN: Protein Variation Effect Analyzer	YES	Protein Variation Effect Analyzer predicting whether amino acid substitutions or indels have deleterious effects on protein function			https://doi.org/10.1093/bioinformatics/btv195
Functional Prediction Tool	MutationTaster_rankscore	MutationTaster: Predicts disease-causing potential	YES	Evaluates disease-causing potential of DNA sequence alterations using conservation, splice-site changes, and protein feature loss			https://doi.org/10.1038/nmeth0810-575
Functional Prediction Tool	VEST4_rankscore	VEST4: Variant Effect Scoring Tool	YES	Random forest-based Variant Effect Scoring Tool distinguishing disease-causing from neutral missense variants in human genes			https://doi.org/10.1002/humu.22911
Meta-Predictor / Ensemble Score	MetaSVM_rankscore	MetaSVM: SVM-based meta-predictor	YES	Support vector machine-based ensemble integrating multiple variant effect scores to classify pathogenicity	SIFT, PolyPhen-2 HDIV, PolyPhen-2 HVAR, GERP++, MutationTaster, Mutation Assessor, FATHMM, LRT, SiPhy, PhyloP	recommended by authors	https://doi.org/10.1093/hmg/ddu733
Meta-Predictor / Ensemble Score	ClinPred_rankscore	ClinPred: Clinical pathogenicity prediction	YES	Meta-predictor combining population allele frequencies with functional scores to assess clinical pathogenicity of missense variants	gnomAD all exome, AFR, AMR, ASJ, EAS, FIN, NFE, SAS, OTH, SIFT, PolyPhen-2 HDIV, PolyPhen-2 HVAR, LRT, MutationAssessor, PROVEAN, CADD, GERP, DANN, PhastCons, fitCons, PhyloP, SiPhy		https://doi.org/10.1016/j.ajhg.2018.08.005
Meta-Predictor / Ensemble Score	DEOGEN2_rankscore	DEOGEN2: Deleteriousness prediction	YES	Deep learning method predicting missense pathogenicity using evolutionary, structural, and physicochemical features			https://doi.org/10.1093/nar/gkx390
Meta-Predictor / Ensemble Score	LIST-S2_rankscore	LIST-S2: Machine learning-based pathogenicity predictor	YES	Machine learning-based predictor that integrates sequence and structural features to classify missense variant pathogenicity			https://doi.org/10.1093/nar/gkaa288
Meta-Predictor / Ensemble Score	gMVP_rankscore	gMVP: Genome-wide Missense Variant Pathogenicity	YES	Genome-wide Mendelian Variant Pathogenicity score using deep learning to prioritize likely pathogenic variants across the genome			https://doi.org/10.1038/s42256-022-00561-w
Meta-Predictor / Ensemble Score	PrimateAI_rankscore	PrimateAI: Deep learning model trained on primate sequences	YES	Deep learning network trained on primate missense variation to predict human missense variant pathogenicity			https://doi.org/10.1038/s41588-018-0167-z
Meta-Predictor / Ensemble Score	REVEL_rankscore	REVEL: Rare Exome Variant Ensemble Learner	YES	Rare Exome Variant Ensemble Learner combining multiple prediction tools via a random forest to score rare missense variants			https://doi.org/10.1016/j.ajhg.2016.08.016
Phylogenetic Conservation	phyloP100way_vertebrate_rankscore	phyloP 100-way vertebrate conservation	YES	Base-by-base evolutionary conservation measure across 100 vertebrate genomes to identify functionally important sites		site-specific and broadest	https://doi.org/10.1101/gr.097857.109
Conservation / Constraint Score	Eigen-raw_coding_rankscore	Eigen: Unsupervised learning of genomic annotations	NO	Dropped due to redundancy with CADD.		high correlation with CADD (92%0	https://doi.org/10.1038/ng.3477
Conservation / Constraint Score	GERP++_RS_rankscore	GERP++: Genomic Evolutionary Rate Profiling	NO	Dropped in favor of updated GERP mammals score.		GERP mammals was included instead	https://doi.org/10.1371/journal.pcbi.1001025
Deep Learning / VARITY Model	VARITY_R_rankscore	VARITY Random Forest model	NO	Redundant with chosen VARITY score.		high correlation with VARITY_R_LOO (100%)	https://doi.org/10.1016/j.ajhg.2021.08.012
Deep Learning / VARITY Model	VARITY_ER_rankscore	VARITY Extra Random Forest model	NO	Redundant with chosen VARITY score.		high correlation with VARITY_R_LOO (97%)	https://doi.org/10.1016/j.ajhg.2021.08.012
Deep Learning / VARITY Model	VARITY_ER_LOO_rankscore	VARITY Extra Random Forest with leave-one-out	NO	Redundant with chosen VARITY score.		high correlation with VARITY_R_LOO (97%)	https://doi.org/10.1016/j.ajhg.2021.08.012
Functional Prediction Tool	SIFT_converted_rankscore	SIFT: Predicts whether an amino acid substitution affects protein function	NO	Dropped in favor of updated genome-wide SIFT4G.		Included SIFT4G only instead	https://doi.org/10.1038/nprot.2015.123
Functional Prediction Tool	Polyphen2_HDIV_rankscore	PolyPhen-2 HumDiv: Predicts damaging effects of amino acid substitutions	NO	Dropped in favor of HumVar (better for clinical genomics).		high correlation with HVAR (98%)	https://doi.org/10.1038/nmeth0410-248
Meta-Predictor / Ensemble Score	BayesDel_addAF_rankscore	BayesDel: Bayesian deleteriousness with allele frequency	NO	Dropped due to correlation with ClinPred.		highly correlated with clinpred (94%)	https://doi.org/10.1002/humu.23158
Meta-Predictor / Ensemble Score	MetaRNN_rankscore	MetaRNN: Recurrent neural network meta-predictor	NO	Dropped due to redundancy with ClinPred.	based on 16 component scores (SIFT, Polyphen2_HDIV, Polyphen2_HVAR, MutationAssessor, PROVEAN, VEST4, M-CAP, REVEL, MutPred, MVP, PrimateAI, DEOGEN2, CADD, fathmm-XF, Eigen and GenoCanyon), 8 conservation scores (GERP, phyloP100way_vertebrate, phyloP30way_mammalian, phyloP17way_primate, phastCons100way_vertebrate, phastCons30way_mammalian, phastCons17way_primate and SiPhy), and allele frequency i…	highly correlated with clinpred (96%)	https://doi.org/10.1186/s13073-022-01120-z
Meta-Predictor / Ensemble Score	MetaLR_rankscore	MetaLR: Logistic regression-based meta-predictor	NO	Dropped in favor of MetaSVM.	SIFT, PolyPhen-2 HDIV, PolyPhen-2 HVAR, GERP++, MutationTaster, Mutation Assessor, FATHMM, LRT, SiPhy, PhyloP	METASVM was most recommended by others across the meta scores	https://doi.org/10.1093/hmg/ddu733
Phylogenetic Conservation	phastCons100way_vertebrate_rankscore	phastCons 100-way vertebrate conservation	NO	Dropped to avoid redundancy.		wanted to include only one phylo/phastcons	https://doi.org/10.1101/gr.3715005
Phylogenetic Conservation	phyloP470way_mammalian_rankscore	phyloP 470-way mammalian conservation	NO	Dropped to avoid redundancy.		wanted to include only one phylo/phastcons	https://hgdownload.soe.ucsc.edu/goldenPath/hg38/phyloP470way/
Phylogenetic Conservation	phyloP17way_primate_rankscore	phyloP 17-way primate conservation	NO	Dropped to avoid redundancy.		wanted to include only one phylo	http://hgdownload.soe.ucsc.edu/goldenPath/hg38/phastCons17way/
Phylogenetic Conservation	phastCons470way_mammalian_rankscore	phastCons 470-way mammalian conservation	NO	Dropped to avoid redundancy.		wanted to include only one phylo/phastcons	https://hgdownload.cse.ucsc.edu/goldenpath/hg38/phastCons470way/
Phylogenetic Conservation	phastCons17way_primate_rankscore	phastCons 17-way primate conservation	NO	Dropped to avoid redundancy.		wanted to include only one phylo/phastcons	http://hgdownload.soe.ucsc.edu/goldenPath/hg38/phastCons17way/
Population Frequency	bStatistic_converted_rankscore	B-statistic: Population frequency measure	NO	Dropped due to poor clustering performance.		outlier on heirarchical clustering	https://doi.org/10.1371/journal.pgen.1000471
Population Frequency	gnomAD4.1_joint_AF_rankscore	gnomAD v4.1 joint allele frequency	NO	Dropped due to missingness.		excessive missingness	http://gnomad.broadinstitute.org/downloads
Population Frequency	1000Gp3_AF_rankscore	1000 Genomes Project Phase 3 allele frequency	NO	Dropped due to missingness.		excessive missingness	10.1038/nature15393
Population Frequency	AllofUs_ALL_AF_rankscore	All of Us Research Program allele frequency	NO	Dropped due to missingness.		excessive missingness	10.1056/NEJMsr1809937
Population Frequency	TOPMed_frz8_AF_rankscore	TOPMed Freeze 8 allele frequency	NO	Dropped due to missingness.		excessive missingness	https://legacy.bravo.sph.umich.edu/freeze8/hg38/downloads

### Sheet: TS2
aaref	aaalt	Assigned SO Term	Condition	Interpretation
.	.	splice_donor_variant_or_acceptor	aaref == "." and aaalt == "."	Likely splice variant; no AA change reported
any	X	stop_gained	aaalt == "X" and aaref != "."	Premature stop codon introduced
M	not M	start_lost	aaref == "M" and aaalt != "M"	Loss of start codon
not M	M	start_gained	aaref != "M" and aaalt == "M"	Gain of novel start codon
X	not X	stop_lost	aaref == "X" and aaalt != "X"	Native stop codon lost
anything else	anything else	Missense	does not meet any of the above conditions	AA Change

### Sheet: TS3
Hyperparameter	Value
max_depth	30
max_features	sqrt
max_samples	0.5
min_samples_leaf	2
min_samples_split	5
n_estimators	100
replacement	FALSE

### Sheet: TS4
Feature	Balanced Accuracy	Mean of Cross Validated Balanced accuracy ( ± standard deviation)
GERP_91_mammals_rankscore	0.562076	0.52±0.006
DANN_rankscore	0.633336	0.67±0.005
fathmm-XF_coding_rankscore	0.710118	0.76±0.016
Eigen-PC-raw_coding_rankscore	0.713139	0.77±0.012
LIST-S2_rankscore	0.768347	0.73±0.007
PrimateAI_rankscore	0.780368	0.7±0.008
phyloP100way_vertebrate_rankscore	0.795659	0.73±0.007
SIFT4G_converted_rankscore	0.796302	0.77±0.014
MutationAssessor_rankscore	0.798931	0.79±0.01
Polyphen2_HVAR_rankscore	0.81735	0.79±0.007
PROVEAN_converted_rankscore	0.824061	0.79±0.009
CADD_raw_rankscore	0.835633	0.81±0.014
ESM1b_converted_rankscore	0.838032	0.8±0.01
DEOGEN2_rankscore	0.85001	0.82±0.018
VARITY_R_LOO_rankscore	0.853762	0.8±0.024
gMVP_rankscore	0.857283	0.82±0.024
MetaSVM_rankscore	0.86461	0.83±0.013
VEST4_rankscore	0.867424	0.88±0.009
MutFormer_rankscore	0.867558	0.84±0.01
REVEL_rankscore	0.889655	0.89±0.011
AlphaMissense_rankscore	0.892885	0.86±0.011
MutationTaster_rankscore	0.901535	0.93±0.006
PHACTboost_rankscore	0.909574	0.88±0.017
MutScore_rankscore	0.919195	0.91±0.007
ClinPred_rankscore	0.944992	0.91±0.006
